# The making of an olfactory specialist

**DOI:** 10.1101/546507

**Authors:** Thomas O. Auer, Mohammed A. Khallaf, Ana F. Silbering, Giovanna Zappia, Kaitlyn Ellis, Bill S. Hansson, Gregory S.X.E. Jefferis, Sophie Caron, Markus Knaden, Richard Benton

**Author notes:** Corresponding authors, E.

## Abstract

The evolution of animal behaviour is poorly understood. Despite numerous correlations of behavioural and nervous system divergence, demonstration of the genetic basis of interspecific behavioural differences remains rare. Here we develop a novel neurogenetic model, *Drosophila sechellia*, a close cousin of *D. melanogaster* that displays profound behavioural changes linked to its extreme host fruit specialisation. Through calcium imaging, we identify olfactory pathways detecting host volatiles. Mutational analysis indicates roles for individual receptors in long- and short-range attraction. Cross-species allele transfer demonstrates that differential tuning of one receptor is important for species-specific behaviour. We identify the molecular determinants of this functional change, and characterise their behavioural significance and evolutionary origin. Circuit tracing reveals that receptor adaptations are accompanied by increased sensory pooling onto interneurons and novel central projection patterns. This work links molecular and neuronal changes to behavioural divergence and defines a powerful model for investigating nervous system evolution and speciation.
