## Supplementary Table 1 for "The making of an olfactory specialist"

### Sheet: Table S1
Supplementary Table 1. Gas Chromatography coupled Mass-Spectrometry analysis of noni fruit stages and fruit juices.
Peak	Compound name	Probability (%)	Unripe I	Unripe II	Ripe	Overripe	Rotten	Noni Juice	Grape Juice
1	Methyl acetate	88						2665527 ± 332022
2	Methanol *	98		327673 ± 222466	1734796 ± 66148	2140864 ± 357472	512551 ± 44866
3	Ethyl Acetate	87						941061 ± 298531	4360379 ± 1116963
4	Methyl isobutanoate *	76		680430 ± 21019	378938 ± 71172	154810 ± 65967	305567 ± 18386
5	Ethanol	90						4220647 ± 3109634	12037632 ± 409719
6	Ethyl isobutanoate	70		80796 ± 5646
7	3-Pentanone *	68	181209 ± 181792	778676 ± 53701
8	Methyl butanoate	96		440773 ± 4540	8417982 ± 347479	7633668 ± 6459335	775737 ± 62644	7218357 ± 5819150
9	Methyl 2-methylbutanoate *	86			578899 ± 137200	251460 ± 94888
10	Methyl isovalerate *	86			94516 ± 44292
11	Ethyl butanoate	96	93300 ± 86969	754874 ± 59112				1715264 ± 672598
12	Dimethyl didulfide	73			375593 ± 95743	180800 ± 160613
13	1-Pentanol, 2-methyl-	20							494522 ± 111487
14	1-Butanol	64						2827929 ± 1672361
15	1-Penten-3-ol *	28	81292 ± 71277	228261 ± 18169
16	2-heptanone	75		652273 ± 26561	8691065 ± 1386588	10642404 ± 4237640	527112 ± 63609	3569802 ± 1020430
17	Methyl hexanoate	94	133584 ± 115795	10117351 ± 133740	213755364 ± 24751387	170344793 ± 147093848	9297638 ± 1328070	11189466 ± 6947564
18	1-Butanol, 3-methyl-	24							1463129 ± 202167
19	Ethyl hexanoate	79		10324017 ± 279370	619695 ± 99529	1275095 ± 610100	1720958 ± 359475	25564897 ± 15961030
20	3-Methyl-3-buten-1-ol	75			662740 ± 71769	953342 ± 324736	1477755 ± 138177	51422687 ± 31836752
21	Butanoic acid, 4-pentenyl ester *	47			545039 ± 33636	353981 ± 372155	177047 ± 60177
22	Methyl heptanoate *	84		31255 ± 54135	1095792 ± 71782	607129 ± 359080	159955 ± 64092
23	3-methyl-3-buten-1-ol	71					291951 ± 50321
24	2-Heptanol	70						18846055 ± 13031635
25	4-Pentenyl butanoate *	39			1619880 ± 357621	1525460 ± 1151866	1223432 ± 193418
26	1-hexanol	79						3979563 ± 3005160	1368632 ± 537691
27	3-methyl-3-buten-1-yl isobutanoate	74			1289564 ± 384455	826160 ± 369352	400072 ± 42497
28	Spironolactone	86						23464357 ± 6674529	1273233 ± 655066
29	Methyl octanoate	92		8659321 ± 14517	588368875 ± 31481272	393006857 ± 186967501	78842792 ± 3686871	11300175 ± 3178151
30	Methyl 4-octenoate *	55			510160 ± 183192	317546 ± 164102
31	Ethyl octanoate	92		4032326 ± 255894	1622755 ± 229965	2668499 ± 2176232	3592594 ± 403533	10968764 ± 4688583
32	Isopentyl hexanoate *	20			215520 ± 82056	270757 ± 162007	1338311 ± 48141
33	Acetic acid	86						6402043 ± 444011	1623655 ± 191635
34	Furfural	70						25201025 ± 10667620
35	Methyl nonanoate	83			652372 ± 42059	438880 ± 283688
36	Methyl (2E)-2-octenoate *	74			149083 ± 66803	254205 ± 154388
37	3-(methylthio)-, methyl propionate *	82		1049696 ± 1098171	1696242 ± 412750	704962 ± 742742
38	Hexanoic acid, 4 pentenyl ester *	72			33083114 ± 8235567	27630597 ± 26182866	6076838 ± 948391
39	Linalool	23					333240 ± 30031
40	Isobutanoic acid *	73					404475 ± 73005
41	3-Methyl-2-butenyl hexanoate	82		121263 ± 129588	3219572 ± 414660	7916711 ± 10872875	2985054 ± 672749
42	Methyl decanoate	84			16240170 ± 871593	6119569 ± 4540661	147698 ± 41094
43	4 decanoic acid, methyl ester *	75			2113439 ± 300631	1677238 ± 1271170	7197911 ± 422691
44	Butanoic acid	81			2656740 ± 347741	2787683 ± 1654510		4853410 ± 204578
45	NA-1	-			772692 ± 130970	312193 ± 233654
46	2-methylbutanoic acid	77			1233716 ± 97565	1319331 ± 74131	2660762 ± 240041	1524526 ± 256120
47	NA-2	-			217891 ± 46044	312367 ± 183628	120923 ± 38048
48	NA-3	-					134188 ± 49087
49	NA-4	-			1720764 ± 401738	1514679 ± 1484850	141615 ± 36977
50	3-methylbut-2-enyl octanoate *	83			17103501 ± 1789969	13891740 ± 9618867	4212533 ± 1071695
51	NA-5	-	280344 ± 65969	419638 ± 52447
52	Isoamyl phenylacetate *	78			270978 ± 55609	375545 ± 309156
53	NA-6	-			1474197 ± 228886	1462364 ± 1116545	460417 ± 151243
54	cis-5-Dodecenoic acid, methyl ester	63			381050 ± 211303	232136 ± 148147
55	Hexanoic acid	94		230605 ± 28275	222033692 ± 5836270	296545238 ± 59315400	231503104 ± 25776720	235893756 ± 97088019
56	Heptanoic acid	71			420151 ± 136835	540731 ± 291359	261823 ± 232533
57	Octanoic acid	95			229303827 ± 8840237	293615111 ± 98474998	215681860 ± 40257700	188872934 ± 107272547
