## Supplementary Table 4 for "The making of an olfactory specialist"

### Sheet: Table S4
Supplementary Table 4. Oligonucleotides used to generate multi-sgRNA vectors.
Target	Name	Sequence (5'-3')	Resulting sgRNAs
DsecIr8a	PCR1fwd	GCGGCCCGGGTTCGATTCCCGGCCGATGCAGATTGAGCCCGTTCAGCGGGGTTTTAGAGCTAGAAATAGCAAG	sgRNA1: GATTGAGCCCGTTCAGCGGG
	PCR1rev	ATTTTAACTTGCTATTTCTAGCTCTAAAACTTCAGCGGGCGGAATTCGATTGCACCAGCCGGGAATCGAACCC	sgRNA2: ATCGAATTCCGCCCGCTGAA
DsecIr75b	PCR1fwd	GCGGCCCGGGTTCGATTCCCGGCCGATGCACCCTTAGTGGCTGACGCGCCGTTTTAGAGCTAGAAATAGCAAG	sgRNA1: CCCTTAGTGGCTGACGCGCC
	PCR1rev	GATCGGCTGTTATATTTAATTGCACCAGCCGGGAATCGAACCC	sgRNA2: ATTAAATATAACAGCCGATC
	PCR2fwd	ATTAAATATAACAGCCGATCGTTTTAGAGCTAGAAATAGCAAG	sgRNA3: GACCATGAGAGCCACAGCTG
	PCR2rev	CAGCTGTGGCTCTCATGGTCTGCACCAGCCGGGAATCGAACCC	sgRNA4: GTTCTGACATACCACAGCTG
	PCR3fwd	GACCATGAGAGCCACAGCTGGTTTTAGAGCTAGAAATAGCAAG
	PCR3rev	ATTTTAACTTGCTATTTCTAGCTCTAAAACCAGCTGTGGTATGTCAGAACTGCACCAGCCGGGAATCGAACCC
DsecOr85c and DsecOr85b	PCR1fwd	GCGGCCCGGGTTCGATTCCCGGCCGATGCACAAACAATCCAACGATGCCCGTTTTAGAGCTAGAAATAGCAAG	sgRNA1: CAAACAATCCAACGATGCCC
	PCR1rev	CGCTCATCTGGACCTTCAATTGCACCAGCCGGGAATCGAACCC	sgRNA2: ATTGAAGGTCCAGATGAGCG
	PCR2fwd	ATTGAAGGTCCAGATGAGCGGTTTTAGAGCTAGAAATAGCAAG	sgRNA3: GCTCTGTGCTGTGGCTACCC
	PCR2rev	GGGTAGCCACAGCACAGAGCTGCACCAGCCGGGAATCGAACCC	sgRNA4: TTTCGATTACTTGGCCAGGG
	PCR3fwd	GCTCTGTGCTGTGGCTACCCGTTTTAGAGCTAGAAATAGCAAG
	PCR3rev	ATTTTAACTTGCTATTTCTAGCTCTAAAACCCCTGGCCAAGTAATCGAAATGCACCAGCCGGGAATCGAACCC
DsecOrco	PCR1fwd	GCGGCCCGGGTTCGATTCCCGGCCGATGCAGCCGAGCAAGTACACGGGCCGTTTTAGAGCTAGAAATAGCAAG	sgRNA1: GCCGAGCAAGTACACGGGCC
	PCR1rev	CTCGACCCAGTACTTGATGGTGCACCAGCCGGGAATCGAACCC	sgRNA2: TCCTTCGGCGGTAACGGGGG
	PCR2fwd	CCATCAAGTACTGGGTCGAGGTTTTAGAGCTAGAAATAGCAAG	sgRNA3: CCATCAAGTACTGGGTCGAG
	PCR2rev	CCCCCGTTACCGCCGAAGGATGCACCAGCCGGGAATCGAACCC	sgRNA4: GACATGTCCATGTCGGTGGC
	PCR3fwd	TCCTTCGGCGGTAACGGGGGGTTTTAGAGCTAGAAATAGCAAG
	PCR3rev	ATTTTAACTTGCTATTTCTAGCTCTAAAACGCCACCGACATGGACATGTCTGCACCAGCCGGGAATCGAACCC
DsecOr35a	PCR1fwd	GCGGCCCGGGTTCGATTCCCGGCCGATGCAAAAGTTGGCTTGGCCCTTGGGTTTTAGAGCTAGAAATAGCAAG	sgRNA1: AAAGTTGGCTTGGCCCTTGG
	PCR1rev	GCCTGCAGACTAACGCGAAATGCACCAGCCGGGAATCGAACCC	sgRNA2: TTTCGCGTTAGTCTGCAGGC
	PCR2fwd	TTTCGCGTTAGTCTGCAGGCGTTTTAGAGCTAGAAATAGCAAG	sgRNA3: TGGCCATTGGATCCGAGCAC
	PCR2rev	ATTTTAACTTGCTATTTCTAGCTCTAAAACGTGCTCGGATCCAATGGCCATGCACCAGCCGGGAATCGAACCC
DsecIr64a	PCR1fwd	GCGGCCCGGGTTCGATTCCCGGCCGATGCAGTCACAATGCTCGGCAGCGTGTTTTAGAGCTAGAAATAGCAAG	sgRNA1: GTCACAATGCTCGGCAGCGT
	PCR1rev	ACCGGGCAGCGGACCAACCGTGCACCAGCCGGGAATCGAACCC	sgRNA2: CGGTTGGTCCGCTGCCCGGT
	PCR2fwd	CGGTTGGTCCGCTGCCCGGTGTTTTAGAGCTAGAAATAGCAAG	sgRNA3: CTGAAAATTCTTCGCCGCGA
	PCR2rev	ATTTTAACTTGCTATTTCTAGCTCTAAAACTCGCGGCGAAGAATTTTCAGTGCACCAGCCGGGAATCGAACCC
DsRed	PCR1fwd	GCGGCCCGGGTTCGATTCCCGGCCGATGCACTTCTGCATTACGGGGCCGTGTTTTAGAGCTAGAAATAGCAAG	sgRNA1: CTTCTGCATTACGGGGCCGT
	PCR1rev	AGGGCGGCCCCCTGCCCTTCTGCACCAGCCGGGAATCGAACCC	sgRNA2: GAAGGGCAGGGGGCCGCCCT
	PCR2fwd	GAAGGGCAGGGGGCCGCCCTGTTTTAGAGCTAGAAATAGCAAG	sgRNA3: GTCGCGGGGGTACAGGCGCT
	PCR2rev	ATTTTAACTTGCTATTTCTAGCTCTAAAACAGCGCCTGTACCCCCGCGACTGCACCAGCCGGGAATCGAACCC
