## Supplementary Table 7 for "The making of an olfactory specialist"

### Sheet: TableS7
Supplementary Table 7. Spike counts for electrophysiological experiments.
SEM = standard error of the mean
Figure 1g	Odour	Noni		Noni-2		Grape		H2O
		Mean	SEM	Mean	SEM	Mean	SEM	Mean	SEM
	D. sechellia ac1 (n=6)	-2.7	5.3	-0.3	5	1.7	3.9	3.7	1.9
	D. sechellia ac2 (n=11)	36.7	8.3	0.4	5.6	15.8	7.2	39.1	6
	D. sechellia ac3I (n=11)	163.3	9.6	22.4	3.7	48.2	7.5	18.7	4.3
	D. sechellia ac3II (n=11)	168.9	12.1	25.8	9.7	66.4	8.1	21.1	2.4
	D. sechellia ac4 (n=6)	-14.3	7.1	-6	3.9	-1.3	7.4	13.7	4.7
Figure 2a	Odour	Methyl but		Methyl hex-6		Methyl oct		Ethyl but		Ethyl hex-4		Ethyl oct		Butyric acid		Hexanoic acid		Octanoic acid		3-buten-1-ol		1-hexanol		2-heptanone-6		PO		H2O
		Mean	SEM	Mean	SEM	Mean	SEM	Mean	SEM	Mean	SEM	Mean	SEM	Mean	SEM	Mean	SEM	Mean	SEM	Mean	SEM	Mean	SEM	Mean	SEM	Mean	SEM	Mean	SEM
	D. sechellia Wild type ab3A (n=11)	238.2	10.3	161.4	7	226.73	8.8	58	5.4	63.8	4.3	29.1	2.9	0.6	2.7	20.2	2.8	3.8	2.9	26.4	4.4	59	7.6	-4	3.4	10.4	2.6	14.65	2.8
	D. sechellia Wild type ab3B (n=11)	-18	2.5	-29.8	3	-19.5	2.8	-7.6	3.1	-9.5	2.8	11.3	2.2	17.8	3.9	-5.1	2.4	-2.8	1.7	-9.7	2	95	15.4	110.9	14.1	18.2	2.2	25	3
	DsecOrco2 ab3A (n=5)	0	0	1.3	0.7	0	0	0	0	0	0	0	0	1	0.7	-1	0.4	1	0.68	0.3	0.6	1.2	1.2	1.3	1	-0.2	0.2	0	0.7
	DsecOrco2 ab3B (n=5)	0	0	-2	1.4	0.4	0.4	0.8	0.8	-1.6	1.6	0.4	1	-1.3	1	-0.3	0.3	-1	0.68	-0.7	1.2	-0.4	1.6	-1.3	1.2	0	0.5	0.2	0.2
	DsecOr22aRFP ab3A (n=6)	30	5.5	1.5	1.8	0.3	1.8	-0.6	1.6	0.7	0.8	4.9	2.3	-1	1	-1.25	1.7	0.3	1.7	2	2	10.3	1.5	7.3	0.9	0.2	0.9	1.5	0.7
	DsecOr22aRFP ab3B (n=6)	11.7	5	8	5.5	0	4.1	11.7	5.7	1	4.4	18.6	4	15.8	4.8	8.5	3.5	4.8	4.1	5.8	3.7	223.7	12.2	128	12.3	18.5	2.3	29.7	1.4
	DsecOr85bGFP ab3A (n=5)	275.2	10	102	14.3	266.4	8.2	46.7	5.1	64.7	3.5	24.3	4.2	-2	4.6	13.2	3.4	-2.8	3.4	26.8	1.4	41.3	5.4	-3.8	2.5	6.5	1.7	9.4	1.9
	DsecOr85bGFP ab3B (n=5)	-9	4.6	-0.8	3.1	-9	3.2	3.3	4.3	15.7	1.4	12.7	2.2	4.8	6.3	3.2	3.4	-2.4	2.1	1.6	3.4	167.6	8	45.6	6	5.8	1.6	10.2	1.9
	DsecOr85c/bRFP ab3A (n=5)	262	16.8	172	12.9	235.6	9.5	87.7	8.4	75.3	4	29	2.4	-2.8	4.2	25.2	5.4	4.8	5.7	18.4	7.1	71	10	9.3	3.9	4.2	1.9	12.7	1.6
	DsecOr85c/bRFP ab3B (n=5)	-7.7	3.6	-0.8	4.1	-2.4	1.2	-1	2.4	0	1.7	-5	2	1.2	8.5	0.8	6	3.6	5.5	3.6	1.7	-1.5	1.3	-0.9	2.1	-0.3	1.6	0.4	1.7
Figure 2b	Odour	Noni		Noni-2		Grape		Methyl but		Methyl hex		Methyl oct		Ethyl but		Ethyl hex		Ethyl oct		Butyric acid		Hexanoic acid		Octanoic acid		3-buten-1-ol		1-hexanol-4		2-heptanone		PO		H2O
		Mean	SEM	Mean	SEM	Mean	SEM	Mean	SEM	Mean	SEM	Mean	SEM	Mean	SEM	Mean	SEM	Mean	SEM	Mean	SEM	Mean	SEM	Mean	SEM	Mean	SEM	Mean	SEM	Mean	SEM	Mean	SEM	Mean	SEM
	D. sechellia Wild type ac3I (n=10)	163.3	9.6	22.4	3.7	48.2	7.5	6	9.5	1.6	5	-1.8	3.6	2.4	5.4	2.6	4.2	4	4.4	34.7	9	150.4	10.8	-7.6	4.5	32.2	7	179.8	15.2	84.4	12	-1.6	2.7	18.7	4.3
	DsecIr8aRFP (n=5)	221.6	15.4	64	12	84.8	19.3	14.4	7.9	-4	5.9	-4	3	4.4	5	-4	3.2	1.2	4.1	-7.6	7.9	44.8	10.5	-7.2	3	45.6	8.2	236.4	12.7	82	14.5	1.6	1.5	9.6	5
	DsecIr75b1 (n=5)	219.2	18.3	30.8	5.9	92.4	16.9	9.2	6.8	1.2	1.5	-2.8	5.3	16	4.1	6.8	3.9	4.8	3.1	-10.4	9.4	36.4	7.6	0.8	4.7	39.2	8.2	248.4	10.9	68	8.4	-2	2.6	7.6	6
	DsecOr35aRFP (n=5)	88	17.5	1.6	5.2	3.6	1.5	-3.2	2	1.6	3.4	1.2	1.9	-1.6	1.5	-7.6	0.7	2	1.9	34.4	13.8	155.2	15.9	-1.2	2.4	2	2.2	-1.2	1.2	9.6	3	-3.6	1.9	26	5
Figure 3c	Odour	Methyl hex-9		Methyl hex-8		Methyl hex-7		Methyl hex-6		Methyl hex-5
		Mean	SEM	Mean	SEM	Mean	SEM	Mean	SEM	Mean	SEM
	D. sechellia Wild type Or22a (n=7)	2.2	2.4	23.3	2.5	68.3	5.1	142.5	9.8	222.5	10.8
	Odour	2-heptanone-9		2-heptanone-8		2-heptanone-7		2-heptanone-6		2-heptanone-5
		Mean	SEM	Mean	SEM	Mean	SEM	Mean	SEM	Mean	SEM
	D. sechellia Wild type Or85c/b (n=10)	1.1	2.3	2.9	1.6	23.5	3.1	77.4	5.2	185.8	5.7
	Odour	Hexanoic acid-9		Hexanoic acid-8		Hexanoic acid-7		Hexanoic acid-6		Hexanoic acid-5		Hexanoic acid-4		Hexanoic acid-3		Hexanoic acid-2		Hexanoic acid-1
		Mean	SEM	Mean	SEM	Mean	SEM	Mean	SEM	Mean	SEM	Mean	SEM	Mean	SEM	Mean	SEM	Mean	SEM
	D. sechellia Wild type Ir75b (n=10)	1.8	2.1	4.8	3.2	2	3.7	4.8	3.3	7	3.8	12.6	4.5	52.6	8.6	128.2	9	112.4	10.7
Figure 4a	Odour	2-heptanone-9		2-heptanone-8		2-heptanone-7		2-heptanone-6		2-heptanone-5
		Mean	SEM	Mean	SEM	Mean	SEM	Mean	SEM	Mean	SEM
	D. sechellia Or85c/b (n=10)	1.1	2.3	2.9	1.6	23.5	3.1	77.4	5.2	185.8	5.7
	D. simulans Or85c/b (n=9)	0.2	2.7	5.6	3.1	23.8	3.2	73.6	7.7	178.9	13.5
	D. melanogaster Or85c/b (n=10)	-4.7	2.5	1.9	2.1	23.3	3.5	80.9	7.9	177.8	18.6
	Odour	Methyl hex-9		Methyl hex-8		Methyl hex-7		Methyl hex-6		Methyl hex-5		Methyl hex-4
		Mean	SEM	Mean	SEM	Mean	SEM	Mean	SEM	Mean	SEM	Mean	SEM
	D. sechellia Or22a (n=7)	2.2	2.4	23.3	2.5	68.3	5.1	142.5	9.8	222.5	10.8
	D. simulans Or22a (n=9)	8.2	3.5	21.8	3.7	51.5	6.1	132.7	5.3	179.3	14.9
	D. melanogaster Or22a (n=15)	0.3	2	0.5	2.9	12.8	3.2	42.3	3	102.5	7.5	206.8	14.8
Figure 4b	Odour	H2O		PO		2-heptanone-6		1-hexanol		3-buten-1-ol		Octanoic acid		Hexanoic acid		Butyric acid		Ethyl oct		Ethyl hex-4		Ethyl but		Methyl oct		Methyl hex-6		Methyl but
		Mean	SEM	Mean	SEM	Mean	SEM	Mean	SEM	Mean	SEM	Mean	SEM	Mean	SEM	Mean	SEM	Mean	SEM	Mean	SEM	Mean	SEM	Mean	SEM	Mean	SEM	Mean	SEM
	D. sechellia (n=11)	14.6	2.8	10.2	2	-4	3.4	59	7.6	26.4	4.4	3.8	3	20.2	2.8	0.6	2.8	29	3	63.8	4.4	58	5.4	226.8	8.8	161.4	7	238.2	10.2
	D. simulans (n=5)	5.2	2.8	4.4	2.6	8.4	4.6	22.4	3	14.8	5.6	11.6	6.4	19.6	5	25.4	5.8	32.8	7.2	44.4	6.2	201.6	19	144	15.8	133.6	9.2	199.6	16.2
	D. mauritiana (n=5)	0.4	2.2	-0.4	1.8	8	5.6	67.6	16.4	48.8	14	3.6	3.4	8	3	7.6	4.2	9.2	5.8	12.8	3.6	130.4	15.4	14.8	3.6	9.2	4.4	168.4	24.6
	D. melanogaster (n=6)	3.8	2	1.6	2	-2.4	3.2	36.4	4.8	11.2	4.6	2	1.8	28	4	8.4	1.8	217	20.6	270	5.2	235.2	13.4	77.8	6.6	41.2	3.4	177.2	15.2
	D. teissieri (n=5)	20.8	4.8	9.6	5.8	39.2	13	4.4	7.4	16	2.8	22.4	5.8	1.2	5.4	-8.4	4.8	200.8	11.8	225.5	12.4	226	20.6	136	12.6	85.2	6.8	185.6	18.6
	D. yakuba (n=5)	5.2	2.8	6.8	3.6	8	2.6	47.6	2.2	7.6	4.8	21.6	4.8	35.2	7.2	28.8	7.4	223.2	3.6	224.4	6.2	226.4	10.4	206.8	13.8	133.6	5.2	228.8	7.6
	D. santomea (n=5)	16.8	3.2	12.4	2	30.8	5.8	-6.8	6.8	42.4	6.2	59.4	5.8	37.2	4.8	30	3.2	181.6	16.8	204	14.6	168	14.4	176.4	7.6	138.4	13.8	186.8	17.4
	D. erecta (n=6)	5	3.8	1.6	5	13.4	7.8	11.6	7	-0.4	4.4	-0.8	3.2	17.6	6	3	6.2	185	6.2	192	9.4	178.6	8.4	105.4	3.8	54	5.8	151.4	9.2
	D. orena (n=5)	18.4	5.4	14.4	4.6	57.6	16.4	-10	13.2	4.8	9	6.4	5.2	18.4	3.6	-12	6.2	182.4	16.2	216.8	13.4	224.4	15	76.4	12.4	24	11.8	162.8	31.4
Figure 4c	Odour	PO		Ethyl oct		Ethyl hex-4		Ethyl but		Methyl oct		Methyl hex-4		Methyl but
		Mean	SEM	Mean	SEM	Mean	SEM	Mean	SEM	Mean	SEM	Mean	SEM	Mean	SEM
	DsecOr22aRFP (n=6)	0.2	1	4.9	2.3	0.7	0.8	-0.6	1.6	0	1.6	-8	4.7	30	5.5
	DsecOr22aRFP + DsecOr22awt (n=10)	0.2	2.1	9.6	3.6	18.4	4.1	13.6	3.1	85.2	9.3	180.2	14.1	143.4	17.5
	DsecOr22aRFP + DmelOr22awt (n=11)	0.7	2.3	98.5	6.8	166.5	13.6	147.1	14.9	64.5	7.5	147.1	16.1	84	11.7
Figure 4e	Odour	PO		Ethyl oct		Ethyl hex-4		Ethyl but		Methyl oct		Methyl hex-4		Methyl but
		Mean	SEM	Mean	SEM	Mean	SEM	Mean	SEM	Mean	SEM	Mean	SEM	Mean	SEM
	DmelOr22a/bRFP (n=5)	-2.8	1.7	2.8	3.3	2.4	1.2	9.6	2.7	0	0.9	-2	1.1	1.2	3.1
	DmelOr22a/bRFP + DmelOr22awt (n=6)	1	3.4	69	8.2	103	11.4	77	16.7	48	9.9	103	10.8	43	13.4
	DmelOr22a/bRFP + chimera A (n=5)	-2.8	1.3	2	2.7	11.6	4.4	7.2	4.6	45.6	4.9	97.2	11.8	51.6	5.6
	DmelOr22a/bRFP + chimera B (n=6)	-3.7	2	51	7.2	94.4	13.3	58	7.6	28.3	4.8	87.7	12.9	28.7	6.8
	DmelOr22a/bRFP + chimera C (n=6)	-6.3	1.9	13.7	3.4	17.3	5.9	19.7	5.8	73.7	7.3	151	13.8	90.1	13.1
	DmelOr22a/bRFP + chimera D (n=5)	-0.8	2.3	57.6	4.2	112	10.3	72.8	6.3	34	4	94	4.3	51.6	4.2
Figure 4f	Odour	PO		Ethyl oct		Ethyl hex-4		Ethyl but		Methyl oct		Methyl hex-4		Methyl but
		Mean	SEM	Mean	SEM	Mean	SEM	Mean	SEM	Mean	SEM	Mean	SEM	Mean	SEM
	DsecOr22aRFP (n=6)	0.2	1	4.9	2.3	0.7	0.8	-0.6	1.6	0	1.6	-8	4.7	30	5.5
	DsecOr22aRFP + DsecOr22awt (n=10)	0.2	2.1	9.6	3.6	18.4	4.1	13.6	3.1	85.2	9.3	180.2	14.1	143.4	17.5
	DsecOr22aRFP + chimera C (n=10)	1.8	2.1	14	3.5	33.2	4.4	20.8	3.4	136	15.8	215.2	17.3	174.2	19.9
	DsecOr22aRFP + DmelOr22atriple (n=10)	-0.2	1.9	23.8	2.8	48.4	4.3	27.2	2.9	169.6	18.4	277.6	11.1	246.6	17.5
	DsecOr22aRFP + DmelOr22aM93I (n=10)	-1.4	1.4	11.8	3.7	23.8	4.2	20.6	5.9	85	7.2	182.4	13.3	127.6	12
	DsecOr22aRFP + DsecOr22aI93M (n=10)	-1.8	1.3	46.8	4.8	87.8	9.1	55.6	5.7	48.6	6.4	138.8	15.5	86.6	14
	DsecOr22aRFP + DmelOr22awt (n=11)	0.7	2.3	98.5	6.8	166.5	13.6	147.1	14.9	64.5	7.5	147.1	16.1	84	11.7
Figure 4g	Odour	Ethyl hex-9		Ethyl hex-8		Ethyl hex-7		Ethyl hex-6		Ethyl hex-5		Ethyl hex-4		Ethyl hex-3		Ethyl hex-2
		Mean	SEM	Mean	SEM	Mean	SEM	Mean	SEM	Mean	SEM	Mean	SEM	Mean	SEM	Mean	SEM
	DsecOr22aRFP + DmelOr22awt (n=10)	-1.6	2.7	4.8	2.5	11.4	2.3	43.2	4.7	98.2	7.2	179	14.2
	DsecOr22aRFP + DmelOr22aM93I (n=10)	-2.4	2.6	-0.9	2.7	0.4	2.1	2	2.6	8.5	3.3	32.9	3.6	102	12.4	198.2	13.8
	DsecOr22aRFP + DmelOr22atriple (n=10)	1.8	3.4	-5.4	3.1	-0.8	2.6	4.4	3.2	11.6	2.3	44.6	3.3	74.4	7.3	168.2	8.3
	DsecOr22aRFP + DsecOr22awt (n=10)	1.2	2.7	2	2.5	2.2	3.7	4	2.4	1.4	2.5	12	3.9	56.2	5.6	117.2	7.7
	DsecOr22aRFP + DsecOr22aI93M (n=10)	2	2.3	0.6	2	2.8	1.9	7.6	3.2	42.8	4.2	88.8	4.8	150.8	13.6	210.9	13.7
	Odour	Methyl hex-9		Methyl hex-8		Methyl hex-7		Methyl hex-6		Methyl hex-5		Methyl hex-4		Methyl hex-3
		Mean	SEM	Mean	SEM	Mean	SEM	Mean	SEM	Mean	SEM	Mean	SEM	Mean	SEM
	DsecOr22aRFP + DmelOr22awt (n=10)	5.2	3.5	5.6	3.1	13.4	3	43.2	4	84.4	6.7	167.6	14.2
	DsecOr22aRFP + DmelOr22aM93I (n=10)	1.3	2.8	4	1.7	27.6	3.6	75.5	5.1	160.5	14.3	255.8	9
	DsecOr22aRFP + DmelOr22atriple (n=10)	-1	3.9	4.6	3.8	33.2	4.8	80.6	7.1	185	11.6	252.4	7.5
	DsecOr22aRFP + DsecOr22awt (n=10)	0.4	2.4	5.4	2.8	18.8	4.7	66.6	4.4	132.8	15.5	230.4	16.2
	DsecOr22aRFP + DsecOr22aI93M (n=10)	-1.6	2	1.4	1.4	3.8	1.5	26.2	2.9	61.8	4.4	145	10.1	227.4	9.2
Supp. Figure 3b	Odour	Methyl but		Methyl hex		Methyl oct		Ethyl but		Ethyl hex		Ethyl oct		Butyric acid		Hexanoic acid		Octanoic acid		3-buten-1-ol		1-hexanol-4		2-heptanone		PO		H2O
		Mean	SEM	Mean	SEM	Mean	SEM	Mean	SEM	Mean	SEM	Mean	SEM	Mean	SEM	Mean	SEM	Mean	SEM	Mean	SEM	Mean	SEM	Mean	SEM	Mean	SEM	Mean	SEM
	D. sechellia ac1 (n=6)	-12	4.6	-7	4.1	-12.3	3.6	-9.7	5.4	-7	5.6	-7.3	3.9	5.3	6.4	-4	5.2	-12.7	4.8	-10.7	5	-1.7	4.7	-3.3	5.2	7.3	2.7	3.7	1.9
	D. sechellia ac2 (n=11)	-2.7	4.8	-1.8	5.8	-6.7	4.7	1.8	5.8	-1.5	4.6	-5.1	3.8	146	12.1	-2.7	4.2	0.4	2.9	-1.1	7.2	-1.3	4.9	4.9	6	0.7	3.7	39.1	6
	D. sechellia ac3I (n=10)	6	9.5	1.6	5	-1.8	3.6	2.4	5.4	2.6	4.2	4	4.4	34.7	9	150.4	10.8	-7.6	4.5	32.2	7	179.8	15.2	84.4	12	-1.6	2.7	18.7	4.3
	D. sechellia ac3 (n=11)	4.9	6.8	-9.3	4.9	-0.7	3.2	19.5	4.8	-4.7	5.1	3.1	3	110.5	14.3	4.4	6.5	4.7	3.2	69.1	12.2	208.7	7.4	98	12.5	0.4	3	21.1	2.4
	D. sechellia ac4 (n=6)	0	2.7	-5.3	6.5	2.3	2.2	-2.7	5.9	-0.3	4.2	1	6.7	-13.3	8	-3.7	5.9	-1.3	2.8	0	4.6	0.3	6	-4	5.2	3	2.5	13.7	4.7
Supp. Figure 4g	Odour	Methyl but		Methyl hex-6		Methyl oct		Ethyl but		Ethyl hex-4		Ethyl oct		Butyric acid		Hexanoic acid		Octanoic acid		3-buten-1-ol		1-hexanol		2-heptanone-6		PO		H2O
		Mean	SEM	Mean	SEM	Mean	SEM	Mean	SEM	Mean	SEM	Mean	SEM	Mean	SEM	Mean	SEM	Mean	SEM	Mean	SEM	Mean	SEM	Mean	SEM	Mean	SEM	Mean	SEM
	D. sechellia Wild type ab3A (n=11)	238.2	10.3	161.4	7	226.73	8.8	58	5.4	63.8	4.3	29.1	2.9	0.6	2.7	20.2	2.8	3.8	2.9	26.4	4.4	59	7.6	-4	3.4	10.4	2.6	14.65	2.8
	D. sechellia Wild type ab3B (n=11)	-18	2.5	-29.8	3	-19.5	2.8	-7.6	3.1	-9.5	2.8	11.3	2.2	17.8	3.9	-5.1	2.4	-2.8	1.7	-9.7	2	95	15.4	110.9	14.1	18.2	2.2	25	3
	DsecOrco1 ab3A (n=5)	136.4	20.2	55.7	8.4	90.3	9.8	18.9	2.7	32.9	2.5	19.7	2	-1.1	3.5	5.7	2.9	1.7	3.9	10	8	12.9	2.1	-0.8	3.1	-0.6	2.5	4.9	2.1
	DsecOrco1 ab3B (n=5)	24.8	3.3	8.6	2.3	9.4	2.1	5.4	1.5	-1.4	2.5	2.3	2	1.7	2.7	-0.3	1.8	-1.1	3.6	1.7	3.4	35.1	4.5	14.6	2.8	-1.7	1.9	2.9	1.6
Supp. Figure 5c	Odour	Noni		Noni-2		Grape		Methyl but		Methyl hex		Methyl oct		Ethyl but		Ethyl hex		Ethyl oct		Butyric acid		Hexanoic acid		Octanoic acid		3-buten-1-ol		1-hexanol-4		2-heptanone		PO		H2O
		Mean	SEM	Mean	SEM	Mean	SEM	Mean	SEM	Mean	SEM	Mean	SEM	Mean	SEM	Mean	SEM	Mean	SEM	Mean	SEM	Mean	SEM	Mean	SEM	Mean	SEM	Mean	SEM	Mean	SEM	Mean	SEM	Mean	SEM
	D. sechellia Wild type ac3I (n=10)	163.3	9.6	22.4	3.7	48.2	7.5	6	9.5	1.6	5	-1.8	3.6	2.4	5.4	2.6	4.2	4	4.4	34.7	9	150.4	10.8	-7.6	4.5	32.2	7	179.8	15.2	84.4	12	-1.6	2.7	18.7	4.3
	DsecIr8aGFP (n=4)	179.5	36.5	42.5	8.4	58	11.9	5.5	5.1	-3.5	3.2	10	9.5	12	5.5	4.5	3.9	5.5	5.7	-8	2.2	37	11.2	3	7.2	25	4.7	195	50.8	59.5	8.7	-8	7.6	-3	4.4
	DsecIr75b2 (n=5)	207.2	25.3	29.2	6.3	72	17.4	8.8	2.3	8	2.9	4.8	6.6	18	5	10	3	6.4	3.8	-8.4	6.7	45.2	17.7	6.4	3.8	29.6	3.7	218.4	29	68.8	4.8	-2.8	4.5	9.6	5.4
Supp. Figure 5d	Odour	Noni		Noni-2		Grape		Methyl but		Methyl hex		Methyl oct		Ethyl but		Ethyl hex		Ethyl oct		Butyric acid		Hexanoic acid		Octanoic acid		3-buten-1-ol		1-hexanol-4		2-heptanone		PO		H2O
		Mean	SEM	Mean	SEM	Mean	SEM	Mean	SEM	Mean	SEM	Mean	SEM	Mean	SEM	Mean	SEM	Mean	SEM	Mean	SEM	Mean	SEM	Mean	SEM	Mean	SEM	Mean	SEM	Mean	SEM	Mean	SEM	Mean	SEM
	D. sechellia Wild type ac2 (n=11)	36.7	8.3	0.4	5.6	15.8	7.2	-2.7	4.8	-1.8	5.8	-6.7	4.7	1.8	5.8	-1.5	4.6	-5.1	3.8	146	12.1	-2.7	4.2	0.4	2.9	-1.1	7.2	-1.3	4.9	4.9	6	0.7	3.7	39.1	6
	DsecIr8aRFP (n=5)	0.4	4.8	1.2	3	1.6	4.6	-1.6	5.4	-2.4	8.5	4	5.5	-5.6	5.5	-8	4.9	-1.6	5.3	8	1.1	0.8	5.7	4.8	6.9	0.8	7.3	-0.8	9.6	2.4	5.2	3.2	4.6	2.4	2.4
	DsecIr8aGFP (n=3)	14	8.1	-0.7	5.8	4	8.1	-5.3	8.4	-26.7	5.9	-7.3	2.9	-22	5	-24	2.3	-18	13	5.3	11.1	9.3	7.7	-18	8.7	0.7	3.5	-0.7	10	-28	1.2	15.3	0.7	7.3	6.4
Supp. Figure 6a	Odour	2-heptanone-9		2-heptanone-8		2-heptanone-7		2-heptanone-6
		Mean	SEM	Mean	SEM	Mean	SEM	Mean	SEM
	D. sechellia Or85c/b (n=10)	1.1	2.3	2.9	1.6	23.5	3.1	77.4	5.2
	Odour	1-hexanol-4		1-hexanol-2
		Mean	SEM	Mean	SEM
	D. sechellia Or85c/b (n=10)	0	4.4	122	6.6
	Odour	Methyl hex-9		Methyl hex-8		Methyl hex-7		Methyl hex-6
		Mean	SEM	Mean	SEM	Mean	SEM	Mean	SEM
	D. sechellia Or22a (n=11)	2.2	2.4	23.3	2.5	68.3	5.1	142.5	9.8
	Odour	Methyl but-4		Methyl but-2
		Mean	SEM	Mean	SEM
	D. sechellia Or22a (n=11)	95.8	7.2	238.2	10.3
	Odour	Methyl oct-4		Methyl oct-2
		Mean	SEM	Mean	SEM
	D. sechellia Or22a (n=11)	50.7	3.7	226.7	8.8
Supp. Figure 6d	Odour	PO		Ethyl oct		Ethyl hex-4		Ethyl but		Methyl oct		Methyl hex-4		Methyl but
		Mean	SEM	Mean	SEM	Mean	SEM	Mean	SEM	Mean	SEM	Mean	SEM	Mean	SEM
	DmelOr22a/bRFP (n=5)	-2.8	1.7	2.8	3.3	2.4	1.2	9.6	2.7	0	0.9	-2	1.1	1.2	3.1
	DmelOr22a/bRFP + DmelOr22awt (n=6)	1	3.4	69	8.2	103	11.4	77	16.7	48	9.9	103	10.8	43	13.4
	DmelOr22a/bRFP + DmelOr22atriple (n=6)	-7.7	3.7	10.3	6.1	17.7	3.3	6.3	7.4	62.7	8.2	123.7	8.9	72	7.9
	DmelOr22a/bRFP + DmelOr22aI45V (n=5)	0.8	1	1.2	2.3	-2.4	1.9	17.2	2.7	-0.4	3	-1.2	1.7	7.6	3.5
	DmelOr22a/bRFP + DmelOr22aI67M (n=7)	-2.3	0.8	33.2	2.5	54.6	3.8	38	3.5	26.9	3.2	74.3	8.1	26.3	3.6
	DmelOr22a/bRFP + DmelOr22aM93I (n=5)	0.4	2.6	0.8	5	7.6	4.7	21.2	2.6	38.8	1.9	90	6.6	46.4	6
Supp. Figure 9d	Odour	PO		Ethyl oct		Ethyl hex-4		Ethyl but		Methyl oct		Methyl hex-6		Methyl but
		Mean	SEM	Mean	SEM	Mean	SEM	Mean	SEM	Mean	SEM	Mean	SEM	Mean	SEM
	Dsec.07 (n=11)	10.2	2	29	3	63.8	4.4	58	5.4	226.8	8.8	161.4	7	238.2	10.2
	Dmel CS (n=6)	1.6	2	217	20.6	270	5.2	235.2	13.4	77.8	6.6	41.2	3.4	177.2	15.2
	Dyak may. (n=6)	3.7	1.9	214	8.7	241	6.4	214	14.3	206.3	12.5	127.3	7.9	202.7	11.6
	Dyak.00 (n=5)	6.8	3.6	223.2	3.6	224.4	6.2	226.4	10.3	206.8	13.8	133.6	5.2	228.8	7.7
